# UVB-Induced Genotoxic Stress Activates the DNA Damage Response and Innate Immune Pathways in Sea Urchin Coelomocytes

**DOI:** 10.64898/2026.01.14.699502

**Authors:** Riss M. Kell, Margaret K. Weber, Rosa Y. Escalante, Jeffrey C. Silva, Andrea G. Bodnar

## Abstract

Mechanistic crosstalk between the DNA-damage response (DDR) and the innate immune system is essential to maintain genomic integrity, tissue homeostasis, and organismal resilience. However, the origin and diversity of this crosstalk among animal lineages remain poorly understood. Here, we used the purple sea urchin *Strongylocentrotus purpuratus* to identify immune-cell-intrinsic responses to genotoxic stress. This species is a long-lived, cancer-resistant, basal deuterostome that diverged from the vertebrate lineage ∼550 million years ago, providing a powerful system to investigate the ancestral origins and complexity of DDR-immune system crosstalk. UVB-induced DNA damage elicited a robust transcriptional response in *S. purpuratus* immune cells (coelomocytes), activating conserved DDR genes in addition to autophagy, ubiquitin signaling, and innate immune pathways. Single-cell RNA sequencing at six hours post UVB exposure identified phagocytes and vibratile cells as the major mediators of the response to UVB challenge. Functional assays and western blots confirmed increased autophagy and widespread post-translational modification (ubiquitination and phosphorylation) of substrates in key signaling pathways. Our findings demonstrate the concurrent induction of DDR and innate immune pathways in an invertebrate deuterostome and establish a molecular framework for understanding how echinoderms respond to damaged self in the absence of vertebrate-specific DNA sensors. By revealing the conserved mechanisms that link the DDR with innate immunity, this work lays the foundation for comparative studies of damage recognition systems that shape deuterostome defenses, promoting genomic stability and cancer resistance.
