## Supplementary Table 2 for "UVB-Induced Genotoxic Stress Activates the DNA Damage Response and Innate Immune Pathways in Sea Urchin Coelomocytes"

### Sheet: Sheet1
Sample	Total cells (raw data)	Fraction of reads in cells	Total cells after preprocessing
Control1	20112	0.697	14986
Control2	22709	0.744	13870
Control3	16028	0.784	9726
UVB1	22288	0.533	12538
UVB2	16751	0.446	8682
UVB3	22507	0.667	15178
TOTAL CELLS	120395		74980
