## Supplementary Table 3 for "UVB-Induced Genotoxic Stress Activates the DNA Damage Response and Innate Immune Pathways in Sea Urchin Coelomocytes"

### Sheet: PercentConditionbyCluster
Cluster	% Control cells	% UVB-treated cells	Cell type assigned
0	96.9	3.1	Phagocytes
1	97.4	2.6	Phagocytes
2	4.2	95.8	Phagocytes
3	47.4	52.6	Phagocytes
4	2.5	97.5	Phagocytes
5	13	87	Phagocytes
6	6.4	93.6	Phagocytes
7	37.4	62.6	Vibratile Cells
8	93.5	6.5	Phagocytes
9	7.3	92.7	Phagocytes
10	53.5	46.5	Colorless Cells
11	97.7	2.3	Phagocytes
12	12.8	87.2	Phagocytes
13	55.9	44.1	Red Cells
14	53.9	46.1	Colorless Cells
15	17.8	82.2	Phagocytes
16	46.4	53.6	Red Cells
17	99.8	0.2	Phagocytes
18	99.5	0.5	Phagocytes
19	76.8	23.2	Vibratile Cells
20	91.1	8.9	Phagocytes
21	98.3	1.7	Vibratile Cells

### Sheet: Fraction Each CellType
Sample	condition	cell_type	Total cells in sample	cell_type_count	%Celltype in sample		Control Phagocytes			UVB Phagocytes
Ctrl1	Control	Colorless Cells	14986	1183	7.89403		Average %	SD		Average %	SD
Ctrl1	Control	Phagocytes	14986	12421	82.884		78.6165	3.30061		75.8661	13.1233
Ctrl1	Control	Red Cells	14986	467	3.11624
Ctrl1	Control	Vibratile Cells	14986	915	6.1057		Control Colorless Cells			UVB Colorless Cells
Ctrl2	Control	Colorless Cells	13870	654	4.71521		Average %	SD		Average %	SD
Ctrl2	Control	Phagocytes	13870	10381	74.845		7.85309	2.54552		6.85636	1.93231
Ctrl2	Control	Red Cells	13870	1251	9.01947
Ctrl2	Control	Vibratile Cells	13870	1584	11.4203		Control Red Cells			UVB Red Cells
Ctrl3	Control	Colorless Cells	9726	1065	10.95		Average %	SD		Average %	SD
Ctrl3	Control	Phagocytes	9726	7598	78.1205		6.14956	2.41275		6.97246	4.58476
Ctrl3	Control	Red Cells	9726	614	6.31298
Ctrl3	Control	Vibratile Cells	9726	449	4.61649		Control Vibratile Cells			UVB Vibratile Cells
UVB1	UVB-treated	Colorless Cells	12538	1202	9.58686		Average %	SD		Average %	SD
UVB1	UVB-treated	Phagocytes	12538	9858	78.625		7.38084	2.92034		10.3051	8.92753
UVB1	UVB-treated	Red Cells	12538	726	5.7904
UVB1	UVB-treated	Vibratile Cells	12538	752	5.99777
UVB2	UVB-treated	Colorless Cells	8682	485	5.58627
UVB2	UVB-treated	Phagocytes	8682	5087	58.5925
UVB2	UVB-treated	Red Cells	8682	1136	13.0845
UVB2	UVB-treated	Vibratile Cells	8682	1974	22.7367
UVB3	UVB-treated	Colorless Cells	15178	819	5.39597
UVB3	UVB-treated	Phagocytes	15178	13718	90.3808
UVB3	UVB-treated	Red Cells	15178	310	2.04243
UVB3	UVB-treated	Vibratile Cells	15178	331	2.18079
