## Supplementary Table 9 for "UVB-Induced Genotoxic Stress Activates the DNA Damage Response and Innate Immune Pathways in Sea Urchin Coelomocytes"

### Sheet: phagos_unchar_enrichment
#category	term ID	term description	observed gene count	background gene count	strength	signal	false discovery rate	matching proteins in your network (IDs)	matching proteins in your network (labels)
STRING clusters	CL:35626	Mixed, incl. Carbohydrate binding, and GTPase complex	10	163	0.9	0.57	0.0048	7668.W4XCB1,7668.W4XRF0,7668.W4XUK8,7668.W4XY67,7668.W4XZG2,7668.W4YV50,7668.W4YV51,7668.W4Z1Y6,7668.W4Z9Q3,7668.W4ZKT4	LOC105442978,LOC583752,LOC100888825,LOC115927234,LOC115921159,LOC105437866,LOC100893387,LOC105440341,LOC105437031,LOC115928517
STRING clusters	CL:35631	Mixed, incl. Carbohydrate binding, and GTPase complex	9	158	0.87	0.56	0.0048	7668.W4XCB1,7668.W4XRF0,7668.W4XUK8,7668.W4XY67,7668.W4XZG2,7668.W4YV50,7668.W4YV51,7668.W4Z9Q3,7668.W4ZKT4	LOC105442978,LOC583752,LOC100888825,LOC115927234,LOC115921159,LOC105437866,LOC100893387,LOC105437031,LOC115928517
STRING clusters	CL:35641	Mixed, incl. Carbohydrate binding, and GTPase complex	8	148	0.85	0.46	0.0142	7668.W4XCB1,7668.W4XRF0,7668.W4XUK8,7668.W4XY67,7668.W4XZG2,7668.W4YV50,7668.W4Z9Q3,7668.W4ZKT4	LOC105442978,LOC583752,LOC100888825,LOC115927234,LOC115921159,LOC105437866,LOC105437031,LOC115928517
STRING clusters	CL:35661	Mixed, incl. Carbohydrate binding, and GTPase complex	7	128	0.85	0.37	0.0352	7668.W4XCB1,7668.W4XUK8,7668.W4XY67,7668.W4XZG2,7668.W4YV50,7668.W4Z9Q3,7668.W4ZKT4	LOC105442978,LOC100888825,LOC115927234,LOC115921159,LOC105437866,LOC105437031,LOC115928517
Reactome	MAP-445989	TAK1-dependent IKK and NF-kappa-B activation	9	158	0.87	0.54	0.0064	7668.W4XAX7,7668.W4XBZ3,7668.W4XJH7,7668.W4XKX6,7668.W4XNP3,7668.W4XS50,7668.W4Y7Z8,7668.W4YMA3,7668.W4ZAK2	LOC586255,LOC105440684,LOC115927519,LOC100888628,LOC100893197,LOC115922200,LOC100889875,LOC115927523,LOC100893904
Reactome	MAP-9758274	Regulation of NF-kappa B signaling	9	154	0.88	0.54	0.0064	7668.W4XAX7,7668.W4XBZ3,7668.W4XJH7,7668.W4XKX6,7668.W4XNP3,7668.W4XS50,7668.W4Y7Z8,7668.W4YMA3,7668.W4ZAK2	LOC586255,LOC105440684,LOC115927519,LOC100888628,LOC100893197,LOC115922200,LOC100889875,LOC115927523,LOC100893904
Reactome	MAP-166016	Toll Like Receptor 4 (TLR4) Cascade	9	208	0.75	0.46	0.0124	7668.W4XAX7,7668.W4XBZ3,7668.W4XJH7,7668.W4XKX6,7668.W4XNP3,7668.W4XS50,7668.W4Y7Z8,7668.W4YMA3,7668.W4ZAK2	LOC586255,LOC105440684,LOC115927519,LOC100888628,LOC100893197,LOC115922200,LOC100889875,LOC115927523,LOC100893904
Reactome	MAP-166058	MyD88:MAL(TIRAP) cascade initiated on plasma membrane	9	198	0.77	0.46	0.0124	7668.W4XAX7,7668.W4XBZ3,7668.W4XJH7,7668.W4XKX6,7668.W4XNP3,7668.W4XS50,7668.W4Y7Z8,7668.W4YMA3,7668.W4ZAK2	LOC586255,LOC105440684,LOC115927519,LOC100888628,LOC100893197,LOC115922200,LOC100889875,LOC115927523,LOC100893904
Reactome	MAP-166166	MyD88-independent TLR4 cascade	9	202	0.76	0.46	0.0124	7668.W4XAX7,7668.W4XBZ3,7668.W4XJH7,7668.W4XKX6,7668.W4XNP3,7668.W4XS50,7668.W4Y7Z8,7668.W4YMA3,7668.W4ZAK2	LOC586255,LOC105440684,LOC115927519,LOC100888628,LOC100893197,LOC115922200,LOC100889875,LOC115927523,LOC100893904
Reactome	MAP-168138	Toll Like Receptor 9 (TLR9) Cascade	9	200	0.77	0.46	0.0124	7668.W4XAX7,7668.W4XBZ3,7668.W4XJH7,7668.W4XKX6,7668.W4XNP3,7668.W4XS50,7668.W4Y7Z8,7668.W4YMA3,7668.W4ZAK2	LOC586255,LOC105440684,LOC115927519,LOC100888628,LOC100893197,LOC115922200,LOC100889875,LOC115927523,LOC100893904
Reactome	MAP-168142	Toll Like Receptor 10 (TLR10) Cascade	9	198	0.77	0.46	0.0124	7668.W4XAX7,7668.W4XBZ3,7668.W4XJH7,7668.W4XKX6,7668.W4XNP3,7668.W4XS50,7668.W4Y7Z8,7668.W4YMA3,7668.W4ZAK2	LOC586255,LOC105440684,LOC115927519,LOC100888628,LOC100893197,LOC115922200,LOC100889875,LOC115927523,LOC100893904
Reactome	MAP-168164	Toll Like Receptor 3 (TLR3) Cascade	9	194	0.78	0.46	0.0124	7668.W4XAX7,7668.W4XBZ3,7668.W4XJH7,7668.W4XKX6,7668.W4XNP3,7668.W4XS50,7668.W4Y7Z8,7668.W4YMA3,7668.W4ZAK2	LOC586255,LOC105440684,LOC115927519,LOC100888628,LOC100893197,LOC115922200,LOC100889875,LOC115927523,LOC100893904
Reactome	MAP-168176	Toll Like Receptor 5 (TLR5) Cascade	9	198	0.77	0.46	0.0124	7668.W4XAX7,7668.W4XBZ3,7668.W4XJH7,7668.W4XKX6,7668.W4XNP3,7668.W4XS50,7668.W4Y7Z8,7668.W4YMA3,7668.W4ZAK2	LOC586255,LOC105440684,LOC115927519,LOC100888628,LOC100893197,LOC115922200,LOC100889875,LOC115927523,LOC100893904
Reactome	MAP-168179	Toll Like Receptor TLR1:TLR2 Cascade	9	198	0.77	0.46	0.0124	7668.W4XAX7,7668.W4XBZ3,7668.W4XJH7,7668.W4XKX6,7668.W4XNP3,7668.W4XS50,7668.W4Y7Z8,7668.W4YMA3,7668.W4ZAK2	LOC586255,LOC105440684,LOC115927519,LOC100888628,LOC100893197,LOC115922200,LOC100889875,LOC115927523,LOC100893904
Reactome	MAP-168181	Toll Like Receptor 7/8 (TLR7/8) Cascade	9	198	0.77	0.46	0.0124	7668.W4XAX7,7668.W4XBZ3,7668.W4XJH7,7668.W4XKX6,7668.W4XNP3,7668.W4XS50,7668.W4Y7Z8,7668.W4YMA3,7668.W4ZAK2	LOC586255,LOC105440684,LOC115927519,LOC100888628,LOC100893197,LOC115922200,LOC100889875,LOC115927523,LOC100893904
Reactome	MAP-168188	Toll Like Receptor TLR6:TLR2 Cascade	9	198	0.77	0.46	0.0124	7668.W4XAX7,7668.W4XBZ3,7668.W4XJH7,7668.W4XKX6,7668.W4XNP3,7668.W4XS50,7668.W4Y7Z8,7668.W4YMA3,7668.W4ZAK2	LOC586255,LOC105440684,LOC115927519,LOC100888628,LOC100893197,LOC115922200,LOC100889875,LOC115927523,LOC100893904
Reactome	MAP-181438	Toll Like Receptor 2 (TLR2) Cascade	9	198	0.77	0.46	0.0124	7668.W4XAX7,7668.W4XBZ3,7668.W4XJH7,7668.W4XKX6,7668.W4XNP3,7668.W4XS50,7668.W4Y7Z8,7668.W4YMA3,7668.W4ZAK2	LOC586255,LOC105440684,LOC115927519,LOC100888628,LOC100893197,LOC115922200,LOC100889875,LOC115927523,LOC100893904
Reactome	MAP-446652	Interleukin-1 family signaling	9	200	0.77	0.46	0.0124	7668.W4XAX7,7668.W4XBZ3,7668.W4XJH7,7668.W4XKX6,7668.W4XNP3,7668.W4XS50,7668.W4Y7Z8,7668.W4YMA3,7668.W4ZAK2	LOC586255,LOC105440684,LOC115927519,LOC100888628,LOC100893197,LOC115922200,LOC100889875,LOC115927523,LOC100893904
Reactome	MAP-9020702	Interleukin-1 signaling	9	195	0.78	0.46	0.0124	7668.W4XAX7,7668.W4XBZ3,7668.W4XJH7,7668.W4XKX6,7668.W4XNP3,7668.W4XS50,7668.W4Y7Z8,7668.W4YMA3,7668.W4ZAK2	LOC586255,LOC105440684,LOC115927519,LOC100888628,LOC100893197,LOC115922200,LOC100889875,LOC115927523,LOC100893904
Reactome	MAP-937061	TRIF(TICAM1)-mediated TLR4 signaling	9	202	0.76	0.46	0.0124	7668.W4XAX7,7668.W4XBZ3,7668.W4XJH7,7668.W4XKX6,7668.W4XNP3,7668.W4XS50,7668.W4Y7Z8,7668.W4YMA3,7668.W4ZAK2	LOC586255,LOC105440684,LOC115927519,LOC100888628,LOC100893197,LOC115922200,LOC100889875,LOC115927523,LOC100893904
Reactome	MAP-975138	TRAF6 mediated induction of NFkB and MAP kinases upon TLR7/8 or 9 activation	9	198	0.77	0.46	0.0124	7668.W4XAX7,7668.W4XBZ3,7668.W4XJH7,7668.W4XKX6,7668.W4XNP3,7668.W4XS50,7668.W4Y7Z8,7668.W4YMA3,7668.W4ZAK2	LOC586255,LOC105440684,LOC115927519,LOC100888628,LOC100893197,LOC115922200,LOC100889875,LOC115927523,LOC100893904
Reactome	MAP-975155	MyD88 dependent cascade initiated on endosome	9	198	0.77	0.46	0.0124	7668.W4XAX7,7668.W4XBZ3,7668.W4XJH7,7668.W4XKX6,7668.W4XNP3,7668.W4XS50,7668.W4Y7Z8,7668.W4YMA3,7668.W4ZAK2	LOC586255,LOC105440684,LOC115927519,LOC100888628,LOC100893197,LOC115922200,LOC100889875,LOC115927523,LOC100893904
Reactome	MAP-975871	MyD88 cascade initiated on plasma membrane	9	198	0.77	0.46	0.0124	7668.W4XAX7,7668.W4XBZ3,7668.W4XJH7,7668.W4XKX6,7668.W4XNP3,7668.W4XS50,7668.W4Y7Z8,7668.W4YMA3,7668.W4ZAK2	LOC586255,LOC105440684,LOC115927519,LOC100888628,LOC100893197,LOC115922200,LOC100889875,LOC115927523,LOC100893904
Reactome	MAP-168898	Toll-like Receptor Cascades	10	365	0.55	0.32	0.0436	7668.W4XAX7,7668.W4XBZ3,7668.W4XJH7,7668.W4XKX6,7668.W4XNP3,7668.W4XS50,7668.W4Y7Z8,7668.W4YJT9,7668.W4YMA3,7668.W4ZAK2	LOC586255,LOC105440684,LOC115927519,LOC100888628,LOC100893197,LOC115922200,LOC100889875,LOC590579,LOC115927523,LOC100893904
Reactome	MAP-449147	Signaling by Interleukins	9	303	0.59	0.32	0.0443	7668.W4XAX7,7668.W4XBZ3,7668.W4XJH7,7668.W4XKX6,7668.W4XNP3,7668.W4XS50,7668.W4Y7Z8,7668.W4YMA3,7668.W4ZAK2	LOC586255,LOC105440684,LOC115927519,LOC100888628,LOC100893197,LOC115922200,LOC100889875,LOC115927523,LOC100893904
UniProt Keywords	KW-0863	Zinc-finger	39	1409	0.56	1.11	1.69e-09	7668.W4X9N8,7668.W4XG76,7668.W4XG83,7668.W4XJB4,7668.W4XKE4,7668.W4XS44,7668.W4XS50,7668.W4XTW0,7668.W4XU63,7668.W4XVA3,7668.W4Y070,7668.W4Y3V1,7668.W4YAW9,7668.W4YCC7,7668.W4YCC8,7668.W4YDJ7,7668.W4YE65,7668.W4YIV7,7668.W4YJH0,7668.W4YLY3,7668.W4YQ48,7668.W4YSR3,7668.W4YVD9,7668.W4YW63,7668.W4YWZ7,7668.W4YZL6,7668.W4Z013,7668.W4Z1C1,7668.W4Z6G4,7668.W4Z6U4,7668.W4Z906,7668.W4Z9C3,7668.W4Z9D4,766…	LOC115918154,LOC100891554,LOC105443054,LOC580133,LOC100893656,LOC100893426,LOC115922200,LOC115922792,LOC100891924,LOC582550,LOC115929507,LOC105440378,LOC105446234,LOC591065,LOC100888411,LOC105438544,LOC105439248,LOC105437858,LOC115929156,LOC590024,LOC105440599,LOC115918253,LOC115922859,LOC105443158,LOC100892566,LOC115918415,LOC100890567,LOC100889690,LOC100892650,LOC115925466,LOC105442550,LOC11592…
UniProt Keywords	KW-0862	Zinc	40	1621	0.51	0.99	1.31e-08	7668.W4X9N8,7668.W4XG76,7668.W4XG83,7668.W4XJB4,7668.W4XKE4,7668.W4XS44,7668.W4XS50,7668.W4XTW0,7668.W4XU63,7668.W4XVA3,7668.W4Y070,7668.W4Y3V1,7668.W4YAW9,7668.W4YCC7,7668.W4YCC8,7668.W4YDJ7,7668.W4YE65,7668.W4YIV7,7668.W4YJH0,7668.W4YLY3,7668.W4YQ48,7668.W4YRN9,7668.W4YSR3,7668.W4YVD9,7668.W4YW63,7668.W4YWZ7,7668.W4YZL6,7668.W4Z013,7668.W4Z1C1,7668.W4Z6G4,7668.W4Z6U4,7668.W4Z906,7668.W4Z9C3,766…	LOC115918154,LOC100891554,LOC105443054,LOC580133,LOC100893656,LOC100893426,LOC115922200,LOC115922792,LOC100891924,LOC582550,LOC115929507,LOC105440378,LOC105446234,LOC591065,LOC100888411,LOC105438544,LOC105439248,LOC105437858,LOC115929156,LOC590024,LOC105440599,LOC579968,LOC115918253,LOC115922859,LOC105443158,LOC100892566,LOC115918415,LOC100890567,LOC100889690,LOC100892650,LOC115925466,LOC10544255…
UniProt Keywords	KW-0479	Metal-binding	42	2000	0.44	0.83	3.24e-07	7668.W4X9N8,7668.W4XG76,7668.W4XG83,7668.W4XJB4,7668.W4XKE4,7668.W4XLX6,7668.W4XS44,7668.W4XS50,7668.W4XTW0,7668.W4XU63,7668.W4XVA3,7668.W4XWJ2,7668.W4Y070,7668.W4Y3V1,7668.W4YAW9,7668.W4YCC7,7668.W4YCC8,7668.W4YDJ7,7668.W4YE65,7668.W4YIV7,7668.W4YJH0,7668.W4YLY3,7668.W4YQ48,7668.W4YRN9,7668.W4YSR3,7668.W4YVD9,7668.W4YW63,7668.W4YWZ7,7668.W4YZL6,7668.W4Z013,7668.W4Z1C1,7668.W4Z6G4,7668.W4Z6U4,766…	LOC115918154,LOC100891554,LOC105443054,LOC580133,LOC100893656,LOC763287,LOC100893426,LOC115922200,LOC115922792,LOC100891924,LOC582550,LOC105446124,LOC115929507,LOC105440378,LOC105446234,LOC591065,LOC100888411,LOC105438544,LOC105439248,LOC105437858,LOC115929156,LOC590024,LOC105440599,LOC579968,LOC115918253,LOC115922859,LOC105443158,LOC100892566,LOC115918415,LOC100890567,LOC100889690,LOC100892650,L…
UniProt Keywords	KW-0175	Coiled coil	47	3760	0.21	0.28	0.0378	7668.W4X9N8,7668.W4XA52,7668.W4XF37,7668.W4XFG1,7668.W4XG76,7668.W4XHY5,7668.W4XJB4,7668.W4XM82,7668.W4XMN2,7668.W4XNR8,7668.W4XWJ2,7668.W4Y070,7668.W4Y129,7668.W4Y1E7,7668.W4Y3V1,7668.W4Y5N0,7668.W4Y635,7668.W4YAW9,7668.W4YBW0,7668.W4YCC7,7668.W4YCX5,7668.W4YGB8,7668.W4YIV7,7668.W4YJC3,7668.W4YJH0,7668.W4YQ48,7668.W4YVD9,7668.W4YW63,7668.W4YWE9,7668.W4YWW7,7668.W4YWZ7,7668.W4YZL6,7668.W4Z013,766…	LOC115918154,LOC115920190,LOC105442201,LOC581318,LOC100891554,LOC100893975,LOC580133,LOC585433,LOC763378,LOC100890440,LOC105446124,LOC115929507,LOC115920722,LOC100890291,LOC105440378,LOC105438132,LOC100890873,LOC105446234,LOC105441485,LOC591065,LOC757118,LOC100892330,LOC105437858,LOC100889077,LOC115929156,LOC105440599,LOC115922859,LOC105443158,LOC100891373,LOC100889611,LOC100892566,LOC115918415,L…
Pfam	PF05729	NACHT domain	21	240	1.06	2.15	2.71e-12	7668.W4XAX7,7668.W4XBZ3,7668.W4XCB1,7668.W4XDU2,7668.W4XG59,7668.W4XJH7,7668.W4XKX6,7668.W4XNP3,7668.W4XRF0,7668.W4XUK8,7668.W4XXR3,7668.W4XY67,7668.W4XZG2,7668.W4Y7Z8,7668.W4YL64,7668.W4YV50,7668.W4YV51,7668.W4Z1Y6,7668.W4ZAA0,7668.W4ZAK2,7668.W4ZKT4	LOC586255,LOC105440684,LOC105442978,LOC105436991,LOC115921319,LOC115927519,LOC100888628,LOC100893197,LOC583752,LOC100888825,LOC754455,LOC115927234,LOC115921159,LOC100889875,LOC105447086,LOC105437866,LOC100893387,LOC105440341,LOC105437699,LOC100893904,LOC115928517
Pfam	PF15299	Amyotrophic lateral sclerosis 2 chromosomal region candidate gene 8	4	16	1.51	0.49	0.0155	7668.W4XM82,7668.W4YBW0,7668.W4Z1C1,7668.W4Z6U4	LOC585433,LOC105441485,LOC100889690,LOC115925466
SMART	SM00184	Ring finger	16	507	0.61	0.57	0.0019	7668.W4XG76,7668.W4XG83,7668.W4XS44,7668.W4XS50,7668.W4YDJ7,7668.W4YIV7,7668.W4YJH0,7668.W4YLY3,7668.W4YQ48,7668.W4YVD9,7668.W4YWZ7,7668.W4Z906,7668.W4Z9D4,7668.W4ZE31,7668.W4ZEV0,7668.W4ZJD8	LOC100891554,LOC105443054,LOC100893426,LOC115922200,LOC105438544,LOC105437858,LOC115929156,LOC590024,LOC105440599,LOC115922859,LOC100892566,LOC105442550,LOC105447376,LOC115918178,LOC115920149,LOC100889919

### Sheet: vibs_unchar_enrichment
#category	term ID	term description	observed gene count	background gene count	strength	signal	false discovery rate	matching proteins in your network (IDs)	matching proteins in your network (labels)
Reactome	MAP-445989	TAK1-dependent IKK and NF-kappa-B activation	10	158	1.02	0.97	7.47e-05	7668.W4XAX7,7668.W4XBZ3,7668.W4XJH7,7668.W4XKX6,7668.W4Y7Z8,7668.W4YMA3,7668.W4YRF1,7668.W4YSL6,7668.W4YZG2,7668.W4ZAI9	LOC586255,LOC105440684,LOC115927519,LOC100888628,LOC115927772,LOC105447176,LOC105445983,LOC115925907,LOC105443860,LOC105444516
Reactome	MAP-9758274	Regulation of NF-kappa B signaling	10	154	1.04	0.97	7.47e-05	7668.W4XAX7,7668.W4XBZ3,7668.W4XJH7,7668.W4XKX6,7668.W4Y7Z8,7668.W4YMA3,7668.W4YRF1,7668.W4YSL6,7668.W4YZG2,7668.W4ZAI9	LOC586255,LOC105440684,LOC115927519,LOC100888628,LOC115927772,LOC105447176,LOC105445983,LOC115925907,LOC105443860,LOC105444516
Reactome	MAP-166016	Toll Like Receptor 4 (TLR4) Cascade	10	208	0.91	0.85	0.00019	7668.W4XAX7,7668.W4XBZ3,7668.W4XJH7,7668.W4XKX6,7668.W4Y7Z8,7668.W4YMA3,7668.W4YRF1,7668.W4YSL6,7668.W4YZG2,7668.W4ZAI9	LOC586255,LOC105440684,LOC115927519,LOC100888628,LOC115927772,LOC105447176,LOC105445983,LOC115925907,LOC105443860,LOC105444516
Reactome	MAP-166058	MyD88:MAL(TIRAP) cascade initiated on plasma membrane	10	198	0.93	0.85	0.00019	7668.W4XAX7,7668.W4XBZ3,7668.W4XJH7,7668.W4XKX6,7668.W4Y7Z8,7668.W4YMA3,7668.W4YRF1,7668.W4YSL6,7668.W4YZG2,7668.W4ZAI9	LOC586255,LOC105440684,LOC115927519,LOC100888628,LOC115927772,LOC105447176,LOC105445983,LOC115925907,LOC105443860,LOC105444516
Reactome	MAP-166166	MyD88-independent TLR4 cascade	10	202	0.92	0.85	0.00019	7668.W4XAX7,7668.W4XBZ3,7668.W4XJH7,7668.W4XKX6,7668.W4Y7Z8,7668.W4YMA3,7668.W4YRF1,7668.W4YSL6,7668.W4YZG2,7668.W4ZAI9	LOC586255,LOC105440684,LOC115927519,LOC100888628,LOC115927772,LOC105447176,LOC105445983,LOC115925907,LOC105443860,LOC105444516
Reactome	MAP-168138	Toll Like Receptor 9 (TLR9) Cascade	10	200	0.92	0.85	0.00019	7668.W4XAX7,7668.W4XBZ3,7668.W4XJH7,7668.W4XKX6,7668.W4Y7Z8,7668.W4YMA3,7668.W4YRF1,7668.W4YSL6,7668.W4YZG2,7668.W4ZAI9	LOC586255,LOC105440684,LOC115927519,LOC100888628,LOC115927772,LOC105447176,LOC105445983,LOC115925907,LOC105443860,LOC105444516
Reactome	MAP-168142	Toll Like Receptor 10 (TLR10) Cascade	10	198	0.93	0.85	0.00019	7668.W4XAX7,7668.W4XBZ3,7668.W4XJH7,7668.W4XKX6,7668.W4Y7Z8,7668.W4YMA3,7668.W4YRF1,7668.W4YSL6,7668.W4YZG2,7668.W4ZAI9	LOC586255,LOC105440684,LOC115927519,LOC100888628,LOC115927772,LOC105447176,LOC105445983,LOC115925907,LOC105443860,LOC105444516
Reactome	MAP-168164	Toll Like Receptor 3 (TLR3) Cascade	10	194	0.94	0.86	0.00019	7668.W4XAX7,7668.W4XBZ3,7668.W4XJH7,7668.W4XKX6,7668.W4Y7Z8,7668.W4YMA3,7668.W4YRF1,7668.W4YSL6,7668.W4YZG2,7668.W4ZAI9	LOC586255,LOC105440684,LOC115927519,LOC100888628,LOC115927772,LOC105447176,LOC105445983,LOC115925907,LOC105443860,LOC105444516
Reactome	MAP-168176	Toll Like Receptor 5 (TLR5) Cascade	10	198	0.93	0.85	0.00019	7668.W4XAX7,7668.W4XBZ3,7668.W4XJH7,7668.W4XKX6,7668.W4Y7Z8,7668.W4YMA3,7668.W4YRF1,7668.W4YSL6,7668.W4YZG2,7668.W4ZAI9	LOC586255,LOC105440684,LOC115927519,LOC100888628,LOC115927772,LOC105447176,LOC105445983,LOC115925907,LOC105443860,LOC105444516
Reactome	MAP-168179	Toll Like Receptor TLR1:TLR2 Cascade	10	198	0.93	0.85	0.00019	7668.W4XAX7,7668.W4XBZ3,7668.W4XJH7,7668.W4XKX6,7668.W4Y7Z8,7668.W4YMA3,7668.W4YRF1,7668.W4YSL6,7668.W4YZG2,7668.W4ZAI9	LOC586255,LOC105440684,LOC115927519,LOC100888628,LOC115927772,LOC105447176,LOC105445983,LOC115925907,LOC105443860,LOC105444516
Reactome	MAP-168181	Toll Like Receptor 7/8 (TLR7/8) Cascade	10	198	0.93	0.85	0.00019	7668.W4XAX7,7668.W4XBZ3,7668.W4XJH7,7668.W4XKX6,7668.W4Y7Z8,7668.W4YMA3,7668.W4YRF1,7668.W4YSL6,7668.W4YZG2,7668.W4ZAI9	LOC586255,LOC105440684,LOC115927519,LOC100888628,LOC115927772,LOC105447176,LOC105445983,LOC115925907,LOC105443860,LOC105444516
Reactome	MAP-168188	Toll Like Receptor TLR6:TLR2 Cascade	10	198	0.93	0.85	0.00019	7668.W4XAX7,7668.W4XBZ3,7668.W4XJH7,7668.W4XKX6,7668.W4Y7Z8,7668.W4YMA3,7668.W4YRF1,7668.W4YSL6,7668.W4YZG2,7668.W4ZAI9	LOC586255,LOC105440684,LOC115927519,LOC100888628,LOC115927772,LOC105447176,LOC105445983,LOC115925907,LOC105443860,LOC105444516
Reactome	MAP-168898	Toll-like Receptor Cascades	12	365	0.74	0.78	0.00019	7668.W4XAX7,7668.W4XBZ3,7668.W4XJH7,7668.W4XKX6,7668.W4Y7Z8,7668.W4YDX1,7668.W4YMA3,7668.W4YRF1,7668.W4YSL6,7668.W4YZG2,7668.W4ZAI9,7668.W4ZKG2	LOC586255,LOC105440684,LOC115927519,LOC100888628,LOC115927772,LOC115922508,LOC105447176,LOC105445983,LOC115925907,LOC105443860,LOC105444516,LOC580672
Reactome	MAP-181438	Toll Like Receptor 2 (TLR2) Cascade	10	198	0.93	0.85	0.00019	7668.W4XAX7,7668.W4XBZ3,7668.W4XJH7,7668.W4XKX6,7668.W4Y7Z8,7668.W4YMA3,7668.W4YRF1,7668.W4YSL6,7668.W4YZG2,7668.W4ZAI9	LOC586255,LOC105440684,LOC115927519,LOC100888628,LOC115927772,LOC105447176,LOC105445983,LOC115925907,LOC105443860,LOC105444516
Reactome	MAP-446652	Interleukin-1 family signaling	10	200	0.92	0.85	0.00019	7668.W4XAX7,7668.W4XBZ3,7668.W4XJH7,7668.W4XKX6,7668.W4Y7Z8,7668.W4YMA3,7668.W4YRF1,7668.W4YSL6,7668.W4YZG2,7668.W4ZAI9	LOC586255,LOC105440684,LOC115927519,LOC100888628,LOC115927772,LOC105447176,LOC105445983,LOC115925907,LOC105443860,LOC105444516
Reactome	MAP-9020702	Interleukin-1 signaling	10	195	0.93	0.86	0.00019	7668.W4XAX7,7668.W4XBZ3,7668.W4XJH7,7668.W4XKX6,7668.W4Y7Z8,7668.W4YMA3,7668.W4YRF1,7668.W4YSL6,7668.W4YZG2,7668.W4ZAI9	LOC586255,LOC105440684,LOC115927519,LOC100888628,LOC115927772,LOC105447176,LOC105445983,LOC115925907,LOC105443860,LOC105444516
Reactome	MAP-937061	TRIF(TICAM1)-mediated TLR4 signaling	10	202	0.92	0.85	0.00019	7668.W4XAX7,7668.W4XBZ3,7668.W4XJH7,7668.W4XKX6,7668.W4Y7Z8,7668.W4YMA3,7668.W4YRF1,7668.W4YSL6,7668.W4YZG2,7668.W4ZAI9	LOC586255,LOC105440684,LOC115927519,LOC100888628,LOC115927772,LOC105447176,LOC105445983,LOC115925907,LOC105443860,LOC105444516
Reactome	MAP-975138	TRAF6 mediated induction of NFkB and MAP kinases upon TLR7/8 or 9 activation	10	198	0.93	0.85	0.00019	7668.W4XAX7,7668.W4XBZ3,7668.W4XJH7,7668.W4XKX6,7668.W4Y7Z8,7668.W4YMA3,7668.W4YRF1,7668.W4YSL6,7668.W4YZG2,7668.W4ZAI9	LOC586255,LOC105440684,LOC115927519,LOC100888628,LOC115927772,LOC105447176,LOC105445983,LOC115925907,LOC105443860,LOC105444516
Reactome	MAP-975155	MyD88 dependent cascade initiated on endosome	10	198	0.93	0.85	0.00019	7668.W4XAX7,7668.W4XBZ3,7668.W4XJH7,7668.W4XKX6,7668.W4Y7Z8,7668.W4YMA3,7668.W4YRF1,7668.W4YSL6,7668.W4YZG2,7668.W4ZAI9	LOC586255,LOC105440684,LOC115927519,LOC100888628,LOC115927772,LOC105447176,LOC105445983,LOC115925907,LOC105443860,LOC105444516
Reactome	MAP-975871	MyD88 cascade initiated on plasma membrane	10	198	0.93	0.85	0.00019	7668.W4XAX7,7668.W4XBZ3,7668.W4XJH7,7668.W4XKX6,7668.W4Y7Z8,7668.W4YMA3,7668.W4YRF1,7668.W4YSL6,7668.W4YZG2,7668.W4ZAI9	LOC586255,LOC105440684,LOC115927519,LOC100888628,LOC115927772,LOC105447176,LOC105445983,LOC115925907,LOC105443860,LOC105444516
Reactome	MAP-449147	Signaling by Interleukins	10	303	0.74	0.65	0.0012	7668.W4XAX7,7668.W4XBZ3,7668.W4XJH7,7668.W4XKX6,7668.W4Y7Z8,7668.W4YMA3,7668.W4YRF1,7668.W4YSL6,7668.W4YZG2,7668.W4ZAI9	LOC586255,LOC105440684,LOC115927519,LOC100888628,LOC115927772,LOC105447176,LOC105445983,LOC115925907,LOC105443860,LOC105444516
Reactome	MAP-1280215	Cytokine Signaling in Immune system	11	401	0.66	0.57	0.0023	7668.W4XAX7,7668.W4XBZ3,7668.W4XJH7,7668.W4XKX6,7668.W4Y7Z8,7668.W4YMA3,7668.W4YRF1,7668.W4YSL6,7668.W4YZG2,7668.W4ZAI9,7668.W4ZFC9	LOC586255,LOC105440684,LOC115927519,LOC100888628,LOC115927772,LOC105447176,LOC105445983,LOC115925907,LOC105443860,LOC105444516,LOC578336
Pfam	PF05729	NACHT domain	11	240	0.88	0.73	0.00074	7668.W4XAX7,7668.W4XBZ3,7668.W4XG59,7668.W4XJH7,7668.W4XKX6,7668.W4Y7Z8,7668.W4YRF1,7668.W4YZG2,7668.W4Z984,7668.W4ZAI9,7668.W4ZKT4	LOC586255,LOC105440684,LOC115921319,LOC115927519,LOC100888628,LOC115927772,LOC105445983,LOC105443860,LOC100892949,LOC105444516,LOC115928517
SMART	SM01477	DDE transposase retroviral integrase sub-family	10	276	0.78	0.53	0.0057	7668.W4XEJ7,7668.W4XT18,7668.W4XY62,7668.W4XYA9,7668.W4XYM6,7668.W4YA27,7668.W4Z9D5,7668.W4ZBS7,7668.W4ZHK3,7668.W4ZKU0	LOC115923606,LOC115919436,LOC105438255,LOC115928303,LOC105438116,LOC115923722,LOC105446129,LOC105443725,LOC100889265,LOC115927951
